# Prevalent mouse phenotypes in the unexplored druggable genome

**DOI:** 10.1101/2021.11.08.467777

**Authors:** Olga Gulyaeva, Zicheng Hu, Tudor Oprea, K. C. Kent Lloyd, Shawn Gomez, Bryan L Roth, Michael T McManus

## Abstract

Among the estimated ~23,000 protein encoding human genes, the class of ‘druggable genes’– defined by their ability to bind drug-like compounds– represents an enticing collection of targets for clinical intervention. Yet many if not most of these genes remain poorly understood and understudied. Here we evaluate three major classes of druggable genes (GPCRs, ion channels, and kinases) and found that a third of these remain largely ignored yet display significant mouse phenotypes upon genetic ablation. We show that both well-studied and understudied druggable genes share a similar number and spectrum of phenotypes. Moreover, many of the mouse phenotypes arising from the ablation of both well-studied and understudied druggable genes show similarities with symptoms in rare human diseases. Collectively these data diminish the notion that most poorly studied genes may not be especially ‘important’ and highlight therapeutic opportunities and potential disease models among poorly characterized druggable genes.
