## Supplemental Table 1 for "Prevalent mouse phenotypes in the unexplored druggable genome"

### Sheet: ST1
family	number	percentage
druggable	8750	37.6085
others	14516	62.3915
family	number	percentage
Surfactant	5	0.0571429
Storage	8	0.0914286
Nuclear receptor	48	0.548571
Cell-cell junction	61	0.697143
Extracellular structure	65	0.742857
Chaperone	68	0.777143
Cell adhesion	68	0.777143
Epigenetic regulator	91	1.04
Other families	414
Calcium-binding protein	117	1.33714
Immune response	123	1.40571
Signaling	427	4.88
Cellular structure	437	4.99429
Transcription factor	760	8.68571
Nucleic acid binding	789	9.01714
Transporter	890	10.1714
Receptor	326	3.72571
Ion channel	347	4.02286
GPCR	408	4.64
Kinase	635	6.60571
Enzyme modulator	705	8.05714
Other Enzymes	2426	27.7257
family	number	percentage
Light GPCR	282	20.2732
Dark GPCR	126	9.05823
Light Ion Channel	245	17.6132
Dark Ion Channel	102	7.33285
Light Kinase	510	36.6643
Dark Kinase	125	8.98634
