## Supplemental Table 3 for "Prevalent mouse phenotypes in the unexplored druggable genome"

### Sheet: 62_disease_model
gene	mouse_homolog	idgFamily	idgTarget	diseaseTerm	score
GPR173	Gpr173	GPCR	TRUE	Acroleukopathy, Symmetric	90.4
GPRC5C	Gprc5c	GPCR	TRUE	Anemia, Sideroblastic, 2, Pyridoxine-Refractory	90.595
GPR39	Gpr39	GPCR	TRUE	Polycystic Kidney Disease 5	92.54
GPR174	Gpr174	GPCR	TRUE	Autoimmune Disease	92.58
GPR19	Gpr19	GPCR	TRUE	Lithium Transport	93.54
LPAR6	Lpar6	GPCR	TRUE	Thalassemia, Beta+, Silent Allele	93.93
NPY2R	Npy2r	GPCR	TRUE	Bulimia Nervosa, Susceptibility To	96.08
TAS2R14	Tas2r116	GPCR	TRUE	Cystic Angiomatosis Of Bone, Diffuse	100
MRGPRX4	Mrgprb2	GPCR	TRUE	Cataract 29	100
GPR68	Gpr68	GPCR	TRUE	Danubian Endemic Familial Nephropathy	100
TAS2R13	Tas2r102	GPCR	TRUE	Adrenocortical Carcinoma, Hereditary	100
KCNT1	Kcnt1	Ion Channel	TRUE	Pruritus, Hereditary Localized	90.45
CACNG6	Cacng6	Ion Channel	TRUE	Ribbing Disease	92.215
CATSPER2	Catsper2	Ion Channel	TRUE	Spermatogenic Failure 5	93.145
SCN3B	Scn3b	Ion Channel	TRUE	Cardiac Conduction Defect	93.27
FXYD3	Fxyd3	Ion Channel	TRUE	Blood Group--Lutheran Inhibitor	93.54
KCNMB4	Kcnmb4	Ion Channel	TRUE	Electroencephalogram, Low-Voltage	96.08
SCN2B	Scn2b	Ion Channel	TRUE	Maturity-Onset Diabetes Of The Young, Type 13	96.165
CACNB2	Cacnb2	Ion Channel	TRUE	Maturity-Onset Diabetes Of The Young, Type 13	96.165
KCNV1	Kcnv1	Ion Channel	TRUE	Iris Pigment Epithelium Anomalies	96.61
TMC7	Tmc7	Ion Channel	TRUE	Oocyte Maturation Defect 2	98.215
CACNG3	Cacng3	Ion Channel	TRUE	Hypercholesterolemia, Familial, 3	98.61
SCNN1B	Scnn1b	Ion Channel	TRUE	Developmental Dysplasia Of The Hip 1	100
TMEM38B	Tmem38b	Ion Channel	TRUE	Genitourinary Tract Anomalies	100
KCNJ15	Kcnj15	Ion Channel	TRUE	Charcot-Marie-Tooth Disease, Axonal, Type 2V	100
KCNAB3	Kcnab3	Ion Channel	TRUE	Ribbing Disease	100
PKD2L2	Pkd2l2	Ion Channel	TRUE	Attention Deficit-Hyperactivity Disorder	100
TMEM63A	Tmem63a	Ion Channel	TRUE	Benign Hereditary Chorea	100
GLRB	Glrb	Ion Channel	TRUE	Nanophthalmos 2	100
PAK6	Pak6	Kinase	TRUE	Acroleukopathy, Symmetric	90.4
NEK10	Nek10	Kinase	TRUE	Acroleukopathy, Symmetric	90.4
MAP3K14	Map3k14	Kinase	TRUE	X-Linked Lymphoproliferative Disease	90.9
RPS6KL1	Rps6kl1	Kinase	TRUE	Anemia, Sideroblastic, Pyridoxine-Responsive, Autosomal Recessive	91.285
PIP5K1B	Pip5k1b	Kinase	TRUE	Nondisjunction	91.38
PHKG2	Phkg2	Kinase	TRUE	Erythrocytosis, Familial, 4	91.735
SCYL1	Scyl1	Kinase	TRUE	Neuropathy, Hereditary Sensory, Atypical	91.785
CDK14	Cdk14	Kinase	TRUE	Hypomagnesemia 4, Renal	92.24
PSKH1	Pskh1	Kinase	TRUE	Maturity-Onset Diabetes Of The Young, Type 13	96.165
TSSK6	Tssk6	Kinase	TRUE	Spermatogenic Failure 2	97.255
CSNK2A2	Csnk2a2	Kinase	TRUE	Male Infertility Due To Acephalic Spermatozoa	97.515
STK33	Stk33	Kinase	TRUE	Spermatogenic Failure 5	98.435
HIPK4	Hipk4	Kinase	TRUE	Spermatogenic Failure 5	98.435
PRKCQ	Prkcq	Kinase	TRUE	Platelet Aggregation, Spontaneous	98.735
CDKL2	Cdkl2	Kinase	TRUE	Cephalin Lipidosis	100
MAST4	Mast4	Kinase	TRUE	Malocclusion Due To Protuberant Upper Front Teeth	100
SCYL3	Scyl3	Kinase	TRUE	Exercise Intolerance, Riboflavin-Responsive	100
NEK5	Nek5	Kinase	TRUE	Tune Deafness	100
