## Supplemental Table 5 for "Prevalent mouse phenotypes in the unexplored druggable genome"

### Sheet: Sheet1
Types	Website name	Description	URL
IDG generated resources and data	Protein illumination timeline	The data portal for resources and data generated by the three IDG Data and Resource Generation Centers, including GPCR, kinase, ion channel groups.	https://druggablegenome.net/ProteinTimeLine
	Dark matter	The data portal for resources and data generated by the IDG ion channel Data and Resource Generation Center.	https://darkmatter.ucsf.edu/
	A Mouse Imaging Server (AMIS)	An imaging server to browse the mouse imaging data generated by IDG GPCR Data and Resource Generation Center.	https://amis.docking.org/
	International mouse phenotype consortium	A data portal for mouse phenotypes profiled by the International Mouse phenotype Consortium.	https://www.mousephenotype.org/
Informatics tools	Pharos	Pharos is the user interface to the Knowledge Management Center (KMC) for the Illuminating the Druggable Genome (IDG) program.	https://pharos.nih.gov/
	GENEVA	GENEVA (GENe Expression Variance Analysis) is a semi-automated framework for exploring public RNA-seq datasets. GENEVA allows researchers to identify RNA-seq datasets that contain modulating conditions for a gene or a gene signature.	https://genevatool.org/
	Reactome	Pathway-based analysis and visualization of understudied human proteins.	https://reactome.org/
	Monarch initiative	The Monarch Initiative is an integrative data and analytic platform connecting phenotypes to genotypes across species, bridging basic and applied research with semantics-based analysis.	https://monarchinitiative.org/
	Drug central	DrugCentral provides information on active ingredients, chemical entities, pharmaceutical products, drug mode of action, indications, pharmacologic action.	http://drugcentral.org
	Dark kinome knowledgebase	Dark Kinome Knowledgebase generates, systematizes and disseminates knowledge about dark kinases, biological networks in which they function and connections to cellular phenotypes and human disease.	https://darkkinome.org/
	Protein kinase ontology browser	Protein Kinase Ontology Browser allows users to locate protein kinase proteins and a lot of information related to the proteins, including the sequence, structure, function, mutation and pathway information on kinases.	http://vulcan.cs.uga.edu/prokino/about/prokino
