## Supplemental Table 6 for "Prevalent mouse phenotypes in the unexplored druggable genome"

### Sheet: Supplementary Table S5
gene name	protein name	channel	Dark level	structure available?	mouse phenotype	polygenic disease	monogenic disease	uniprot location	cell atlas location
KCNA6	Kv1.6	homomer	Medium	No	hyperactivity			Cell membrane {ECO:0000269|PubMed:14575698, ECO:0000269|PubMed:2347305}; Multi-pass membrane protein {ECO:0000305}.
KCNAB2	Kvb2	non-pore	Medium	Yes		chromosome 1p36 deletion syndrome		Cytoplasm {ECO:0000250|UniProtKB:P62483}. Membrane {ECO:0000269|PubMed:11086297, ECO:0000269|PubMed:21357749}; Peripheral membrane protein {ECO:0000305}; Cytoplasmic side {ECO:0000305}. Cell membrane {ECO:0000250|UniProtKB:P62483}; Peripheral membrane protein {ECO:0000305}; Cytoplasmic side {ECO:0000305}. Cell projection, axon {ECO:0000269|PubMed:11086297}. Cell junction, synapse, synaptosome {EC…
KCNAB3	Kvb3	non-pore	Medium	No	increased bone mineral density			Cytoplasm {ECO:0000305}.	Mitochondria (GO:0005739)
TMC7	TMC7	homomer	High	No	abnormal freezing behavior	hypertensive disorder, herpes zoster		Membrane {ECO:0000256|RuleBase:RU310713}; Multi-pass membrane protein {ECO:0000256|RuleBase:RU310713}. , Membrane {ECO:0000305}; Multi-pass membrane protein {ECO:0000305}.	Vesicles (GO:0043231)
TMC5	TMC5	homomer	High	no		Alzheimer disease		Membrane {ECO:0000256|RuleBase:RU310713}; Multi-pass membrane protein {ECO:0000256|RuleBase:RU310713}. , Membrane {ECO:0000305}; Multi-pass membrane protein {ECO:0000305}.	Nucleus (GO:0005634);Plasma membrane (GO:0005886)
TMC3	TMC3	homomer	Medium	no		Parkinson disease		Membrane {ECO:0000256|RuleBase:RU310713}; Multi-pass membrane protein {ECO:0000256|RuleBase:RU310713}. , Membrane {ECO:0000255}; Multi-pass membrane protein {ECO:0000255}.	Cytosol (GO:0005829)
TMC4	TMC4	homomer	High	No				Membrane {ECO:0000256|RuleBase:RU310713}; Multi-pass membrane protein {ECO:0000256|RuleBase:RU310713}. , Membrane {ECO:0000305}; Multi-pass membrane protein {ECO:0000305}.
CACNA2D2	Calcium channel a2d2	non-pore	Medium	No		schizophrenia (disease)	cerebellar atrophy with seizures and variable developmental delay	Membrane {ECO:0000305}; Single-pass type I membrane protein {ECO:0000305}. Note=Colocalizes with CAC1A in lipid raft fractions. {ECO:0000250}.	Vesicles (GO:0043231)
CACNA2D3	Calcium channel a2d3	non-pore	Medium		abnormal circulating glucose level ,decreased circulating sodium level	Alzheimer disease, type 2 diabetes mellitus, acute myeloid leukemia, prostate carcinoma, mental disorder, endometrial cancer, language disorder, lung carcinoma, obsessive-compulsive disorder		Membrane {ECO:0000305}; Single-pass type I membrane protein {ECO:0000305}.	Cytosol (GO:0005829);Nucleus (GO:0005634)
CACNA2D4	Calcium channel a2d4	non-pore	Medium		hyperactivity ,abnormal QT variability ,abnormal retinal blood vessel morphology ,abnormal retina morphology	alcohol dependence, cone-rod dystrophy	retinal cone dystrophy 4	Membrane {ECO:0000305}; Single-pass type I membrane protein {ECO:0000305}.
PLLP	plasmolipin	homomer	High					Membrane; Multi-pass membrane protein.
KCNS1	Kv9.1	heteromer	Medium			bipolar disorder		Cell membrane {ECO:0000269|PubMed:10484328}; Multi-pass membrane protein {ECO:0000305}. Note=May not reach the plasma membrane but remain in an intracellular compartment in the absence of KCNB1 or KCNB2 (PubMed:10484328). {ECO:0000269|PubMed:10484328}.
CACNG3	Calcium channel g3	non-pore	High			asthma		Membrane {ECO:0000255}; Multi-pass membrane protein {ECO:0000255}. Note=Displays a somatodendritic localization and is excluded from axons in neurons. {ECO:0000250|UniProtKB:Q9JJV5}.
CACNG1	Calcium channel g1	non-pore	Medium					Cell membrane, sarcolemma {ECO:0000250|UniProtKB:P19518}; Multi-pass membrane protein {ECO:0000250|UniProtKB:P19518}.
CACNG8	Calcium channel g8	non-pore	Medium					Membrane {ECO:0000256|RuleBase:RU363085}; Multi-pass membrane protein {ECO:0000256|RuleBase:RU363085}. , Cell membrane {ECO:0000250|UniProtKB:Q8VHW2}; Multi-pass membrane protein {ECO:0000305}. Cell junction, synapse, postsynaptic cell membrane, postsynaptic density {ECO:0000250|UniProtKB:Q8VHW2}.
